# Cocaine addiction-like behaviors are associated with long-term changes in gene regulation, energy metabolism, and GABAergic inhibition within the amygdala

**DOI:** 10.1101/2022.09.08.506493

**Authors:** Jessica L. Zhou, Giordano de Guglielmo, Aaron J. Ho, Marsida Kallupi, Narayan Pokhrel, Hai-Ri Li, Apurva S. Chitre, Daniel Munro, Pejman Mohammadi, Lieselot LG Carrette, Olivier George, Abraham A. Palmer, Graham McVicker, Francesca Telese

## Abstract

The amygdala processes positive and negative valence and contributes to the development of addiction, but the underlying cell type-specific gene regulatory programs are unknown. We generated an atlas of single nucleus gene expression and chromatin accessibility in the amygdala of outbred rats with low and high cocaine addiction-like behaviors following prolonged abstinence. Between rats with different addiction indexes, we identified thousands of cell type-specific differentially expressed genes enriched for energy metabolism-related pathways that are known to affect synaptic transmission and action potentials. Rats with high addiction-like behaviors showed enhanced GABAergic transmission in the amygdala, which, along with relapse-like behaviors, were reversed by inhibition of Glyoxalase 1, which metabolizes the GABA_A_ receptor agonist methylglyoxal. Finally, we identified thousands of cell type-specific chromatin accessible sites and transcription factor (TF) motifs where accessibility was associated with addiction index, most notably at motifs for pioneer TFs in the Fox, Sox, helix-loop-helix, and AP1 families.
