## Supplementary Data 1 for "Cocaine addiction-like behaviors are associated with long-term changes in gene regulation, energy metabolism, and GABAergic inhibition within the amygdala"

rfid	addiction index	batch	Estimated Number of Cells	Mean Reads per Cell	Median Genes per Cell	Number of Reads	Valid Barcodes	Sequencing Saturation	Q30 Bases in Barcode	Q30 Bases in RNA Read	Q30 Bases in Sample Index	Q30 Bases in UMI	Reads Mapped to Genome	Reads Mapped Confidently to Genome	Reads Mapped Confidently to Intergenic Regions	Reads Mapped Confidently to Intronic Regions	Reads Mapped Confidently to Exonic Regions	Reads Mapped Confidently to Transcriptome	Reads Mapped Antisense to Gene	Fraction Reads in Cells	Total Genes Detected	Median UMI Counts per Cell
933000320047328	cocaine_high	1	6,573	15,003	1,564	98,618,225	97.3%	30.3%	95.4%	92.0%		95.1%	95.3%	87.4%	23.3%	0.0%	64.0%	46.1%	12.3%	69.2%	18,946	2,489
933000120138592	cocaine_low	1	7,512	14,290	1,501	107,349,580	97.5%	31.1%	95.5%	92.1%		95.2%	95.3%	88.2%	23.8%	0.0%	64.5%	46.5%	12.3%	66.8%	19,093	2,350
933000120138586	naive	1	8,497	15,522	1,702	131,895,901	97.5%	32.2%	95.5%	92.0%		95.2%	95.2%	88.0%	24.5%	0.0%	63.5%	46.5%	12.1%	68.5%	19,273	2,752
933000320046084	naive	1	9,945	16,602	1,498	165,116,667	97.3%	31.9%	95.0%	91.1%		94.4%	94.4%	87.6%	24.4%	0.0%	63.2%	45.2%	12.9%	67.2%	19,553	2,319
933000320046077	naive	2	8,021	19,201	2,106	154,017,983	97.5%	31.4%	95.0%	91.1%		94.3%	94.4%	87.1%	25.1%	0.0%	62.0%	46.6%	11.0%	71.6%	19,377	3,526
933000120138609	cocaine_low	2	8,781	16,198	1,742	142,240,170	97.5%	30.0%	95.0%	90.9%		94.4%	94.3%	87.5%	25.7%	0.0%	61.9%	47.3%	10.3%	69.0%	19,290	2,787
933000320186802	cocaine_high	2	12,957	17,040	1,934	220,796,052	97.3%	29.5%	95.0%	90.5%		94.4%	94.2%	87.4%	25.6%	0.0%	61.8%	45.7%	11.5%	70.8%	19,873	3,161
933000320047225	cocaine_high	2	9,903	11,967	1,349	118,509,785	97.3%	24.0%	95.5%	91.9%		95.2%	95.0%	87.1%	25.3%	0.0%	61.8%	45.1%	12.3%	67.9%	19,211	1,991
933000320046609	cocaine_high	3	6,512	13,286	1,476	86,524,087	97.1%	29.1%	95.5%	91.9%		95.2%	95.1%	87.3%	24.8%	0.0%	62.4%	43.2%	14.4%	70.9%	18,896	2,279
933000320047001	cocaine_low	3	10,691	14,303	1,494	152,922,047	97.2%	31.4%	95.5%	91.9%		95.3%	95.2%	86.9%	24.5%	0.0%	62.4%	43.7%	14.1%	71.8%	19,420	2,405
933000320047132	cocaine_low	3	9,753	12,703	1,387	123,892,364	96.9%	27.4%	95.4%	91.8%		95.2%	95.2%	88.0%	25.7%	0.0%	62.2%	43.0%	14.5%	75.1%	19,405	2,138
933000320186801	naive	3	7,668	13,141	1,504	100,768,869	97.1%	28.7%	95.5%	91.3%		95.2%	95.0%	86.7%	25.2%	0.0%	61.5%	42.9%	14.0%	73.3%	19,166	2,290
933000320046621	naive	4	6,536	12,774	1,293	83,491,154	97.2%	27.9%	95.5%	91.8%		95.2%	95.2%	87.8%	24.4%	0.0%	63.5%	45.9%	12.0%	64.7%	18,792	1,978
933000320046625	naive	4	13,217	14,435	1,569	190,796,056	96.8%	29.4%	95.5%	91.8%		95.2%	95.0%	87.2%	25.0%	0.0%	62.3%	42.0%	15.5%	74.1%	19,743	2,444
933000320047104	cocaine_low	4	6,264	14,037	1,443	87,928,592	97.2%	31.5%	95.5%	91.9%		95.2%	95.2%	87.9%	24.5%	0.0%	63.4%	45.4%	13.1%	71.1%	18,884	2,246
933000320045674	cocaine_high	4	9,834	15,363	1,515	151,081,845	97.1%	33.9%	95.5%	91.8%		95.2%	95.0%	86.9%	24.8%	0.0%	62.1%	41.7%	15.9%	72.5%	19,496	2,348
933000120138730	cocaine_high	5	9,402	50,343	2,339	473,333,686	95.9%	67.7%	95.2%	91.6%		94.9%	95.1%	87.8%	23.9%	0.0%	63.9%	42.3%	15.6%	71.5%	19,901	4,161
933000120138414	cocaine_low	5	8,539	40,217	2,465	343,416,242	96.5%	59.1%	95.0%	91.2%		94.7%	95.2%	87.0%	23.5%	0.0%	63.5%	43.4%	14.6%	73.0%	19,727	4,316
933000320046549	naive	6	5,458	36,467	2,855	199,040,046	96.4%	50.1%	95.7%	90.0%	97.2%	95.5%	94.4%	85.6%	23.8%	0.0%	61.8%	44.2%	12.8%	75.0%	19,586	5,209
