## Supplementary Data 2 for "Cocaine addiction-like behaviors are associated with long-term changes in gene regulation, energy metabolism, and GABAergic inhibition within the amygdala"

RFID	Sex	Addiction	Library date	Genome	Pipeline version	Estimated number of cells	Confidently mapped read pairs	Estimated bulk library complexity	Fraction of genome in peaks	Fraction of high-quality fragments in cells	Fraction of high-quality fragments overlapping TSS	Fraction of high-quality fragments overlapping peaks	Fraction of transposition events in peaks in cells	Fragments flanking a single nucleosome	Fragments in nucleosome-free regions	Mean raw read pairs per cell	Median high-quality fragments per cell	Non-nuclear read pairs	Number of peaks	Percent duplicates	Q30 bases in barcode	Q30 bases in read 1	Q30 bases in read 2	Q30 bases in sample index i1	Sequenced read pairs	Sequencing saturation	TSS enrichment score	Unmapped read pairs	Valid barcodes	rfid
933000320186811	Male	high	1-12-21	rn6	cellranger-atac-2.0.0	6491	0.8651	394027834.6	0.0364	0.9088	0.1793	0.3194	0.2961	0.3497	0.5085	38012.6407	19426.0	0.0749	120902	0.2371	0.8455	0.916	0.9061		246740051	0.3506	8.7461	0.0124	0.9448	933000320186811
933000320047166	Male	low	1-12-21	rn6	cellranger-atac-2.0.0	6354	0.8582	442682288.4	0.0511	0.8922	0.207	0.4306	0.402	0.3195	0.5573	41193.4256	22018.0	0.0261	169428	0.2357	0.8455	0.9163	0.9072		261743026	0.3495	9.49	0.0293	0.9425	933000320047166
933000320187130	Male	naive	1-12-21	rn6	cellranger-atac-2.0.0	8473	0.8781	545241899.5	0.0574	0.8177	0.2096	0.4566	0.4268	0.3191	0.5743	32585.3407	16625.0	0.0242	189610	0.2135	0.8489	0.9174	0.9091		276095592	0.3175	9.6776	0.0114	0.9444	933000320187130
933000320047651	Male	naive	1-26-21	rn6	cellranger-atac-2.0.0	6756	0.8562	459224451.2	0.0329	0.7931	0.1683	0.2909	0.2698	0.3004	0.5625	34036.1724	15161.5	0.0719	108510	0.1967	0.8718	0.927	0.8998		229948381	0.2973	7.7949	0.0181	0.956	933000320047651
933000320047161	Male	naive	1-26-21	rn6	cellranger-atac-2.0.0	6951	0.8555	439005922.3	0.0352	0.8512	0.1638	0.295	0.2739	0.3209	0.5491	34476.3143	16595.0	0.0756	116321	0.2106	0.8718	0.9273	0.9004		239644861	0.3162	7.5663	0.0138	0.955	933000320047161
933000120138730	Male	high	11-14-19	rn6	cellranger-atac-2.0.0	11287	0.8668	677938874.7	0.0351	0.8696	0.1438	0.2624	0.2385	0.3482	0.4712	21936.7804	10667.0	0.099	117001	0.149	0.8414	0.9046	0.8922		247600440	0.2265	6.3682	0.0106	0.9631	933000120138730
933000120138414	Male	low	11-14-19	rn6	cellranger-atac-2.0.0	15391	0.8633		0.0329	0.8323	0.1457	0.2543	0.2342	0.3303	0.5387	15036.1761	7111.0	0.1127	109474	0.1263	0.8496	0.9098	0.8956		231421787		6.4115	0.0108	0.966	933000120138414
933000320187092	Male	high	1-26-21	rn6	cellranger-atac-2.0.0	6603	0.867	371577317.9	0.05	0.9035	0.2015	0.4206	0.39	0.3221	0.5375	33213.2194	16043.0	0.1321	164727	0.2167	0.8698	0.9307	0.8986		219306888	0.3183	8.9519	0.0107	0.9547	933000320187092
933000320047019	Male	high	2-17-21	rn6	cellranger-atac-2.0.0	4658	0.8859	252573575.6	0.0455	0.9297	0.2069	0.4147	0.3797	0.3375	0.48	39769.257	20207.0	0.0444	150635	0.2835	0.8482	0.914	0.9016		185245199	0.4173	8.7596	0.0101	0.9538	933000320047019
933000320046611	Male	low	2-17-21	rn6	cellranger-atac-2.0.0	3191	0.8767	196444056.9	0.0393	0.8718	0.2099	0.3935	0.361	0.3549	0.4685	49153.6274	20942.0	0.0355	129690	0.2968	0.8454	0.9129	0.9003		156849225	0.4449	8.9524	0.0123	0.9525	933000320046611
933000320045785	Male	low	2-17-21	rn6	cellranger-atac-2.0.0	5969	0.8813	314877523.2	0.0414	0.9015	0.2047	0.3904	0.3592	0.3218	0.509	29675.6892	15836.0	0.0386	136971	0.2245	0.8441	0.916	0.8995		177134189	0.3457	9.2745	0.0106	0.9508	933000320045785
933000320047174	Male	naive	2-23-21	rn6	cellranger-atac-2.0.0	4899	0.8664	288540109.0	0.0338	0.8736	0.1901	0.3382	0.3079	0.2692	0.5144	33043.6916	13987.0	0.0639	112677	0.212	0.845	0.9086	0.8979		161881045	0.3341	9.3292	0.0121	0.9546	933000320047174
